# Massively parallel assay of human splice variants reveals cis-regulatory drivers of disease-associated and cell type-specific splicing regulation

**DOI:** 10.1101/2025.10.12.681955

**Authors:** Samantha E. Koplik, Angela M Yu, Madelyn R. Shelby, Gabriel C. Fonseca, Charles M. Roco, Yue Zhang, Nicholas Bogard, Alex K. Sabo, Alexander B. Rosenberg, Johannes Linder, Georg Seelig

## Abstract

Splice-disrupting variants (SDVs) underlie many human diseases, yet systematic functional maps of their effects across cell types remain limited. We developed Cell-type Oriented Massively Parallel reporter Assay of Splicing Signatures (COMPASS) to measure splicing outcomes for 87,546 single and double variants across more than 1,700 genes in five human cell lines of diverse tissue origin. COMPASS targets disease relevant gene sets, including ACMG actionable genes and SFARI autism-associated genes, enabling systematic dissection of splicing impacts in health and disease. Our measurements reveal numerous SDVs, including ClinVar variants currently classified as variants of uncertain significance. Using prime editing, we validate variant effects in the genome for ClinVar variants in *BIN1*, a gene implicated in Alzheimer’s disease, cancer, and cardiac pathology. Benchmarking our MPRA against state-of-the-art predictive models shows that while these approaches capture broad variant effects, important gaps remain. Our data reveal putative RNA-binding protein motifs whose disruption drives splicing changes, providing mechanistic insight into variant impact. Finally, cross-cell line comparisons reveal a distinct subset of variants that drive cell type–specific splicing programs. This study delivers the largest cell type-resolved, base-resolution atlas of splicing variant effects to date, providing a resource to support variant reclassification in clinical genomics and aid in the selection of therapeutic targets.

**Graphical abstract:** 
