## Supplementary material for "Massively parallel assay of human splice variants reveals cis-regulatory drivers of disease-associated and cell type-specific splicing regulation": sequences and primers used in experiments

### Sheet: primers
Name	Sequence (5'-3')	Description
AMY_8	TAGAAGGCACAGTCGAACCGCTGTGTTCTGC	Custom R2 Primer RNA and DNA-Seq
AMY_9	GCAGAACACAGCGGTTCGACTGTGCCTTCTA	Index primer (IX7) RNA and DNA-seq
AMY_12	CAAGCAGAAGACGGCATACGAGATCGATNNNNNNNNTAGAAGGCACAGTCGAACC	RT primer HEK Rep 1
AMY_10	CAAGCAGAAGACGGCATACGAGATacgtNNNNNNNNTAGAAGGCACAGTCGAACC	RT primer HEK Rep 2, Round 1 DNA library PCR Reverse Primer
AMY_11	CAAGCAGAAGACGGCATACGAGATtacgNNNNNNNNTAGAAGGCACAGTCGAACC	RT primer HeLa Rep 1
skp_44_ESL_umi_RT_truseq701_rev	CAAGCAGAAGACGGCATACGAGATtcgccttaNNNNNNNNTAGAAGGCACAGTCGAACC	RT primer HeLa Rep 2
AMY_13	CAAGCAGAAGACGGCATACGAGATGTTANNNNNNNNTAGAAGGCACAGTCGAACC	RT primer K562 Rep 1
skp_47_ESL_umi_RT_truseq704_rev	CAAGCAGAAGACGGCATACGAGATGCTCAGGANNNNNNNNTAGAAGGCACAGTCGAACC	RT primer K562 Rep 2
skp_95_ESL_umi_RT_truseq711_rev	CAAGCAGAAGACGGCATACGAGATTGCCTCTTNNNNNNNNTAGAAGGCACAGTCGAACC	RT primer MCF7 Rep 1
skp_96_ESL_umi_RT_truseq712_rev	CAAGCAGAAGACGGCATACGAGATTCCTCTACNNNNNNNNTAGAAGGCACAGTCGAACC	RT primer MCF7 Rep 2
skp_97_ESL_umi_RT_truseq714_rev	CAAGCAGAAGACGGCATACGAGATTCATGAGCNNNNNNNNTAGAAGGCACAGTCGAACC	RT primer HMC3 Rep 1
skp_98_ESL_umi_RT_truseq715_rev	CAAGCAGAAGACGGCATACGAGATCCTGAGATNNNNNNNNTAGAAGGCACAGTCGAACC	RT primer HMC3 Rep 2
AMY_2	TCTTTCCCTACACGACGCTCTTCCGATCTNNNNNNNNNNNNNNNNNNNNBNKBCAGAAGAACGGCATCAAAGTGAA	Round 1 RNA library PCR Forward Primer Mix - Primer 1
AMY_3	TCTTTCCCTACACGACGCTCTTCCGATCTNNNNNNNNAGAAGAACGGCATCAAAGTGAA	Round 1 RNA library PCR Forward Primer Mix - Primer 2
AMY_4	TCTTTCCCTACACGACGCTCTTCCGATCTNNNNNNNNNAGAAGAACGGCATCAAAGTGAA	Round 1 RNA library PCR Forward Primer Mix - Primer 3
AMY_5	TCTTTCCCTACACGACGCTCTTCCGATCTNNNNNNNNNNNBNNBNNHNNAGAAGAACGGCATCAAAGTGAA	Round 1 RNA library PCR Forward Primer Mix - Primer 4
AMY_7	AATGATACGGCGACCACCGAGATCTACACTCTTTCCCTACACGACGCTCTTCCGATCT	Round 2 RNA library PCR Forward Primer
P7	CAAGCAGAAGACGGCATACGAGAT	Round 1/2/3 RNA library PCR/qPCR Reverse Primer - P7
P5	AATGATACGGCGACCACCGAGATCTACAC	Round 3 RNA library qPCR Forward Primer - P5
skp5_DMD_RT_primer_unique_index	CAAGCAGAAGACGGCATACGAGATgatgNNNNNNNNTAGAAGGCACAGTCGAACC	RT primer DMD Control reporter
skp6_MAPT_RT_Unique_Index_primer	CAAGCAGAAGACGGCATACGAGATccagNNNNNNNNTAGAAGGCACAGTCGAACC	RT primer MAPT Control reporter
skp7_CFTR_RT_Unique_Index_primer	CAAGCAGAAGACGGCATACGAGATcttcNNNNNNNNTAGAAGGCACAGTCGAACC	RT primer CFTR Control reporter
skp8_SMN2_RT_Unique_Index_primer	CAAGCAGAAGACGGCATACGAGATgtctNNNNNNNNTAGAAGGCACAGTCGAACC	RT primer SMN2 Control reporter
AMY_26	AATGATACGGCGACCACCGAGATCTACACTCTTTCCCTACACGACGCTCTTCCGATCTTGTGAAACAAAATGCTTTTTAACATCCA	Round 1 DNA library PCR Forward Primer Mix - Primer 1
AMY_36	AATGATACGGCGACCACCGAGATCTACACTCTTTCCCTACACGACGCTCTTCCGATCTNNNNNNNNNNNNNNNNNVMVCYGTGTGAAACAAAATGCTTTTTAACAT	Round 1 DNA library PCR Forward Primer Mix - Primer 2
AMY_37	AATGATACGGCGACCACCGAGATCTACACTCTTTCCCTACACGACGCTCTTCCGATCTNNNNNNNNNNNNNNNNNVMVTGTGAAACAAAATGCTTTTTAACAT	Round 1 DNA library PCR Forward Primer Mix - Primer 3
AMY_38	AATGATACGGCGACCACCGAGATCTACACTCTTTCCCTACACGACGCTCTTCCGATCTNNNNNNNNNNNNNNNNNTGTGAAACAAAATGCTTTTTAACAT	Round 1 DNA library PCR Forward Primer Mix - Primer 4
Guide oligo part 1 top oligo V4	CACCGTTTATGTTGCAGCCAGCAGGTTT	Prime editing
Guide oligo part 1 bottom oligo V4	CTCTAAACCTGCTGGCTGCAACATAAAC	Prime editing
Guide oligo part 1 top oligo V5	CACCGCTTTGTCCCTGCTGTCTTAGTTT	Prime editing
Guide oligo part 1 bottom oligo V5	CTCTAAACTAAGACAGCAGGGACAAAGC	Prime editing
Guide oligo part 2 top oligo	/5Phos/AGAGCTAGAAATAGCAAGTTAAAATAAGGCTAGTCCGTTATCAACTTGAAAAAGTGGCACCGAGTCG	Prime editing
Guide oligo part 2 bottom oligo	/5Phos/GCACCGACTCGGTGCCACTTTTTCAAGTTGATAACGGACTAGCCTTATTTTAACTTGCTATTTCTAG	Prime editing
Guide oligo part 3 top oligo V4	GTGCTTGGGTCCCACCgGCCACCTCCGAGGCCTCTGCTGGCTGCAACATAA	Prime editing
Guide oligo part 3 bottom oligo V4	CGCGTTATGTTGCAGCCAGCAGAGGCCTCGGAGGTGGCcGGTGGGACCCAA	Prime editing
Guide oligo part 3 top oligo V5	GTGCGCAAGTGAAGCAGCCTCCaTAAGACAGCAGGG	Prime editing
Guide oligo part 3 bottom oligo V5	CGCGCCCTGCTGTCTTAtGGAGGCTGCTTCACTTGC	Prime editing
BIN1_DNA_Primer_Fwd	GGGCTTTGTCCCTGCTGTC	Prime editing
BIN1_DNA_Primer_Rev	GCTGTGTCCTGTCCTGTGTCTG	Prime editing
BIN1_RNA_Primer_Fwd_1	CACAGTTGCTGGGAAGGTCTC	Prime editing
BIN1_RNA_Primer_Rev_1	GAGATCAGAGTCAACCACGAGC	Prime editing
BIN1_RNA_Primer_Fwd_2	CACCACGACAGCAGGAAGA	Prime editing
BIN1_RNA_Primer_Rev_2	GAGTCAACCACGAGCCAGAG	Prime editing

### Sheet: variable seqs
Sequence Name	Sequence 5'-3'	Description
Control reporter SMN2 exon 7	TATAGCTATTTTTTTTAACTTCCTTTATTTTCCTTACAGGGTTTTAGACAAAATCAAAAAGAAGGAAGGTGCTCACATTCCTTAAATTAAGGAGTAAGTCTGCCAGCATTATG	SMN2 exon 7 + 5' and 3' intronic flanks
Control reporter MAPT exon 10	AGGCGGGTCCAGGGTGGCGTGTCACTCATCCTTTTTTCTGGCTACCAAAGGTGCAGATAATTAATAAGAAGCTGGATCTTAGCAACGTCCAGTCCAAGTGTGGCTCAAAGGATAATATCAAACACGTCCCGGGAGGCGGCAGTGTGAGTACCTTCACACGTCC	MAPT exon 10 + 5' and 3' intronic flanks
Control reporter DMD exon 29	TGTATTTAGAAAAAAAAGGAGAAATAGTAATTATTGCAAATGTGTTTCAGTCACTTGAAAATTTGATGCGACATTCAGAGGATAACCCAAATCAGATTCGCATATTGGCACAGACCCTAACAGATGGCGGAGTCATGGATGAGCTAATCAATGAGGAACTTGAGACATTTAATTCTCGTTGGAGGGAACTACATGAAGAGGTATGAAGATAAGTGAAAAA	DMD exon 29 + 5' and 3' intronic flanks
Control reporter CFTR exon 12	TGACCAGGAAATAGAGAGGAAATGTAATTTAATTTCCATTTTCTTTTTAGAGCAGTATACAAAGATGCTGATTTGTATTTATTAGACTCTCCTTTTGGATACCTAGATGTTTTAACAGAAAAAGAAATATTTGAAAGGTATGTTCTTTGAATACCTT	CFTR exon 12 + 5' and 3' intronic flanks
COLQ exon 5 variant chr3:15479074:G>C	CAGCCAAGCAACTGAGCCACATGGCCATGCCCAGTCATCAGCTGTACTAAGGCTTCTGCTTCCAGAACATCTCTTCCAAAGCAGCCTCTCCTTACCTGTCTTCTCCATCCATAGGGGGAGCTTGGCCGACCAGGAAGGAAGGTATGGTCTGCGCTGTTCTG	COLQ exon 5 variant used in low throughput RBP motif experiements
BIN1 exon 16 target variant 1 chr2:127051220:C>G (hg38)	CTGGCTGTGTCCTGTCCTGTGTCTGACCCCAAGCCGGCATTTATGTTGCAGCCAGCAGAGGCCTCGGAGGTGGCCGGTGGGACCCAACCTGCGGCTGGAGCCCAGGAGCCAGGGGAGACGGCGGCAAGTGAAGCAGCCTCCGTAAGACAGCAGGGACAAAG	BIN1 exon 16 variant 1 prime editing
BIN1 exon 16 target variant 2 chr2:127051153:C>T (hg38)	CTGGCTGTGTCCTGTCCTGTGTCTGACCCCAAGCCGGCATTTATGTTGCAGCCAGCAGAGGCCTCGGAGGTGGCGGGTGGGACCCAACCTGCGGCTGGAGCCCAGGAGCCAGGGGAGACGGCGGCAAGTGAAGCAGCCTCCATAAGACAGCAGGGACAAAG	BIN1 exon 16 variant 2 prime editing
